# The Clp System in Malaria Parasites Degrades Essential Substrates to Regulate Plastid Biogenesis

**DOI:** 10.1101/718452

**Authors:** A. Florentin, D.R. Stephens, C.F. Brooks, R.P. Baptista, V Muralidharan

## Abstract

The human malaria parasite, *Plasmodium falciparum*, contains an essential plastid called the apicoplast. Most of apicoplast proteins are encoded by the nuclear genome and it is unclear how the plastid proteome is regulated. Here, we study an apicoplast-localized <u>c</u>aseinolytic-<u>p</u>rotease (Clp) system and how it regulates organelle proteostasis. Using null and conditional mutants, we demonstrated that the Clp protease (PfClpP) has robust enzymatic activity that is essential for apicoplast biogenesis. We developed a CRISPR/Cas9 based system to express catalytically-dead PfClpP, which showed that PfClpP oligomerizes as a zymogen and matured via trans-autocatalysis. The expression of a Clp chaperone (PfClpC) mutant led to the discovery of a functional chaperone-protease interaction essential for plastid function. Conditional mutants of the substrate-adaptor (PfClpS) demonstrated its essential function in plastid biogenesis. A combination of multiple affinity purification screens identified the Clp complex composition as well as putative Clp substrates. This comprehensive study reveals the molecular composition and interactions influencing the proteolytic function of the apicoplast Clp system and demonstrates its central role in the biogenesis of the plastid in malaria parasites.
