## Supplementary Table 2 for "The Clp System in Malaria Parasites Degrades Essential Substrates to Regulate Plastid Biogenesis"

### Sheet: Sheet1
oligo #	Use	Sequence
1	clpP 5’UTR KO F	ATTCGCCCTTTCCGCGGtaaaatggtacaatttacgcctatgtatatttagatatgc									ClpP-KO
2	clpP 5’UTR KO R	TTGGTTTACCctcgagctaaaattatgagatttgtgtgcaaacattcaaaaagtc
3	clpP 3UTR glmS F	ATGATCTTGCCGGCAAGCTTtaacaatgaatatggttaacacgttgtaatataatgtgtcg
4	clpP 3UTR glmS R	CCTTGAGCTCGCTAGCcaatccccttttttggaatattacattttaataggtgg
5	ClpP-KO DHFR F	tctcataattttagctcgagCTACAACAGCCACAACGTCCTTAAGCATTTTG
6	ClpP-KO DHFR R	ttcattgttaAAGCTTGGCCATGATATAGAATTCTAGATTTAATAAATATG
7	ClpP-KO-5UTR-int-test-F	ggttccttaataaacccatattttacccagaatggtgaatac
8	U6 clpP guide F	taagtatataatattGCACTAGAAGCAAAACAATAgttttagagctagaa
9	U6 clpP guide R	ttctagctctaaaacTATTGTTTTGCTTCTAGTGCaatattatatactta
10	U6_ClpP-intron_guide_F	taagtatataatattGAAATTGTTAAAGAAAACATgttttagagctagaa
11	U6_ClpP-intron_guide_R	ttctagctctaaaacATGTTTTCTTTAACAATTTCaatattatatactta
12	Cht_RT_newSeq_For	TCCATTGGTGATTTTGTAAAGACTG									qRT-PCR
13	Cht_RT_newSeq_Rev	CTAATTGTTCATTATGTGCAGCATTATC
14	TufA_RT_newSeq_For	AATTAACACAAGCACAATCCGG
15	TufA_RT_newSeq_Rev	GGTTTATGACGACCACCTTCT
16	cytB_RT_newSeq_For	CTGCTTTCGTTGGTTATGTCTTAC
17	cytB_RT_newSeq_Rev	CTCACAGTATATCCTCCACATATCC
18	Apt-AflII-ClpP-3UTR-F	ctttccgggcgcgccttaagtaacaatgaatatggttaacacgttgtaatataatgtgtcg									ClpP-apt
19	ClpP-3UTR-EcoRV-Apt-R	ATTTATTTCATCgatatccaatccccttttttggaatattacattttaataggtgg
20	Apt-ClpP-Cterm-EcoRV-F	aaaaggggattggatatcGATGAAATAAATAAAAAAACAGCAGATGAACTTATTAGTC
21	ClpP V5 Cterm Apt R	tacgtcataaggatagacgtcTCGTATGGGTAACTAGTAGCGCTTTACGTAGAATC
22	U6 Hsp110 guide F	taagtatataatattGACAAACTTGGATGCAAATGgttttagagctagaa									Hsp110
23	U6 Hsp110 guide R	ttctagctctaaaacCATTTGCATCCAAGTTTGTCaatattatatactta
24	Hsp110-Cterm pcr test F	GAGATCGTATTTTACTTTCCTTAGATGATTATGAAAATTGG
25	Hsp110-UTR pcr test R	gcatcaatgcacaaaataaaaatcatacaatttgggg
26	Hsp110 integration-specific test F	GAAGTTCATACTAATCAAGATCCACTAGATGAGGTCCA
27	HSP110-2A-ACP-F	aaaatccaggtccacaattgATGAAGATCTTATTACTTTGTATAATTTTTCTATATTATG
28	GFP-HSP110-3UTR-R	tattattttactagtTTATTTGTACAGTTCATCCATGCCATGTGTAATCCC
29	Hsp110_ClpC_for	aaaatccaggtccacaattgATGAATGTTTTATACATTTTCATTGCTGTACTTATTTTAAATG									ClpC-1103
30	ClpC Phe to Trp Rev	CTTTTTTATATAATATTTCCAACCCAAGTTGGAATAATTG
31	ClpC Phe to Trp For	CAATTATTCCAACTTGGGTTGGAAATATTATATAAAAAAG
32	Hsp110_ClpC_Rev	TATGAACTTCgctagcAGATGAAAATTGTTGAACTGGTGCTTTTATTAATTGTAC
33	Apt-AflII-ClpR-3UTR-F	ctttccgggcgcgccttaagaatgtataacaaaaataaataagtagtattatattattac									ClpR-apt
34	ClpR-3UTR-EcoRV-Apt-R	AAATAGGgatatcccttagtatgagcatattcttcatttttattattttgaatg
35	Apt-ClpR-Cterm-EcoRV-F	actaagggatatcCCTATTTATCCTCATATATCAGAACAAATCATATCACAG
36	ClpR int-sepecific PCR test	GTCCATTATATTATTCCTATAATGAACATCACAAGTATAAC
37	Tet-Aptamer-F	CTTATGACGTACCTGATTATGCAC
38	Tet-Aptamer-R	gtagaccccattgtgagtacataaatatattatataaactagactagg
39	U6 clpR guide F	taagtatataatattGTATTTCAATATTGGTTGCTgttttagagctagaa
40	U6 clpR guide R	ttctagctctaaaacAGCAACCAATATTGAAATACaatattatatactta
41	Apt-AflII-ClpS-3UTR-F	ctttccgggcgcgccttaagcatttgaaacatttatttttaattctttaataatattttt									ClpS-apt
42	ClpS-3UTR-EcoRV-Apt-R	TTTATGTTGTCCgatatctatgttaaaaaaaaggatttgtttttttttttttttaatc
43	Apt-ClpS-Cterm-EcoRV-F	ttttaacatagatatcGGACAACATAAAAGAAGCGGATGAGCATGAAAAAAAAGAAAG
44	clpS cterm Apt R	TTGGTTTACCctcgagTTTTTTTTGTTTGTCTTTTAATTGACTCTCGTGGATAATAGAgACcGTTAATC
45	ClpS Apt int-sepecific PCR test	GACCAAGTCTTGTTTACTCCCAGAAAAATTTCAATCTTG
46	U6 ClpS guide F	taagtatataatattACTCTCGTGGATAATAGAAAgttttagagctagaa
47	U6 ClpS guide R	ttctagctctaaaacTTTCTATTATCCACGAGAGTaatattatatactta
